# Systematic localization of Gram-negative bacterial membrane proteins

**DOI:** 10.1101/855171

**Authors:** Anna Sueki, Frank Stein, Mikhail Savitski, Joel Selkrig, Athanasios Typas

## Abstract

The molecular architecture and function of the Gram-negative bacterial cell envelope is dictated by protein composition and localization. Proteins that localize to the inner (IM) and outer (OM) membranes of Gram-negative bacteria play critical and distinct roles in cellular physiology, however, approaches to systematically interrogate their distribution across both membranes and the soluble cell fraction are lacking. We employed multiplexed quantitative mass spectrometry to assess membrane protein localization in a proteome-wide fashion by separating IM and OM vesicles from exponentially growing *E. coli* K-12 cells on a sucrose density gradient. The migration patterns for >1600 proteins were classified in an unbiased manner, accurately recapitulating decades of knowledge in membrane protein localization in *E. coli*. For 559 proteins that are currently annotated as peripherally associated to the IM (Orfanoudaki and Economou, 2014) and display potential for dual localization to either the IM or cytoplasm, we could allocate 110 to the IM and 206 as soluble based on their fractionation patterns. In addition, we uncovered 63 cases, in which our data disagreed with current localization annotation in protein databases. For 42 of them, we were able to find supportive evidence for our localization findings in literature. We anticipate our systems-level analysis of the *E. coli* membrane proteome will serve as a useful reference dataset to query membrane protein localization, as well as provide a novel methodology to rapidly and systematically map membrane protein localization in more poorly characterized Gram-negative species.
