## Supplementary material for "Systematic localization of Gram-negative bacterial membrane proteins": Table S4 conflicting proteins

### Sheet: Info
Supplementary Table S4
Columns	Description
gene_name	Protein name in Uniprot
protein_id	Uniprot ID
STEPdb_loc_code	localization annotation from Table S2
top3	log10 average of the MS1 intensity of the three most intense peptide per protein
STEPdb_lette_code	Localization letter code in STEPdb 2.0
kmeans_rep1	clustering result using ratio to total membrae (replicate 1)
kmeans_rep2	clustering result using ratio to total membrae (replicate 2)
kmeans.cluster.group	clustering result using average ratio to total membrae
sucrose.gradient.ratio	sucrose gradient ratio (average.high.sucrose - average.low.sucrose), from Table S3
localization (sucrose gradient)	localization category from our data (IM, OM or soluble)
Resolution	details of conflict with annotation: misanotation, missing annotation, or correct annotation
Remarks	explanation of localization / resolution
References	DOI of literature / database

### Sheet: Table S4
gene_name	protein_id	STEPdb_loc_code	top3	STEPdb_lette_code	kmeans_rep1	kmeans_rep2	kmeans.cluster.group	sucrose.gradient.ratio	localization (sucrose gradient)	Resolution	Remarks	References
BLC	P0A901	OMLP	7.99172	I	3	3	3	0.937595	soluble	correct annotation in STEPdb	OM lipoprotein with long periplasmic domain involved in lipid transport; misleading sucrose gradient fractonation	UniProt
CYOC	P0ABJ3	IM_integral	6.9298	B	3	4	3	0.0424662	soluble	correct annotation in STEPdb	Misleading sucrose gradient fractonation (multiple transmembrane helices)	UniProt
FECB	P15028	IM_peri	7.45401	F2, G	3	3	3	0.62776	soluble	correct annotation in STEPdb	We only see the soluble version, but binds IM ABC transporter, when transporter active	doi.org/10.1128/JB.00884-07
FTSK	P46889	IM_integral	7.51346	B, N	3	3	3	0.309314	soluble	correct annotation in STEPdb	Protein with known membrane & DNA binding capacities; miseading of sucrose gradient fractonation	doi.org/10.1111/j.1365-2958.2007.05755.x
NMPC	P21420	OMP	7.2263	H	3	3	3	0.845161	soluble	correct annotation in STEPdb	Misleading sucrose gradient fractonation (Putative OMP)	UniProt
TAMB	P39321	IM_integral	7.56361	B	3	3	3	0.476173	soluble	correct annotation in STEPdb	Interacting with OMP (TamA), misleading sucrose gradient fractonation	doi.org/10.1038/nsmb.2261
TONB	P02929	IM_integral	7.67471	B	3	3	3	1.24549	soluble	correct annotation in STEPdb	Interacting with OMPs, misleading sucrose gradient fractonation	doi.org/10.1146/annurev.micro.112408.134247
YCEB	P0AB26	OMLP	7.39408	I	3	3	3	0.216647	soluble	correct annotation in STEPdb (putative)	TULIP domain - lipid transport: it could be that lipoprotein is both in the IM and OM and hence miseading sucrose gradient fractonation	doi.org/10.1016/j.bbamcr.2017.05.019
YDBH	P52645	IM_integral	7.08712	B	3	3	3	0.888035	soluble	correct annotation in STEPdb (putative)	Part of same family protein as TamB so sucrose gradient fractonation may be misleading	doi.org/10.1128/mBio.01321-18
BCSC	P37650	Periplasm	6.78116	G	1	1	1	2.65191	OM	misannotation in STEPdb	Matching annotation from Babu et al 2018; activity in extracellular space	doi.org/10.1038/nbt.4024
BIRA	P06709	IM_integral	6.72326	B, N	3	3	3	0.637383	soluble	misannotation in STEPdb	Matching annotation from Babu et al 2018	doi.org/10.1038/nbt.4024
CDH	P06282	Periplasm	7.86674	G	2	2	2	-0.549292	IM	misannotation in STEPdb	Matching annotation from Babu et al 2018	doi.org/10.1038/nbt.4024
CLSC	P75919	Cytoplasm	6.84954	A	2	2	2	-1.13537	IM	misannotation in STEPdb	Matching annotation from Uniprot (membrane)	UniProt
DEGS	P0AEE3	Periplasm	8.05086	G	2	2	2	-0.774193	IM	misannotation in STEPdb	N-teriminal IM anchor	doi.org/10.1073/pnas.1019277108
GPMB	P0A7A2	IM_integral	7.29652	B	3	3	3	1.16159	soluble	misannotation in STEPdb	Matching annotation from Babu et al 2018	doi.org/10.1038/nbt.4024
MLAD	P64604	Periplasm	8.475	G	2	2	2	-0.826841	IM	misannotation in STEPdb	Matching annotation from Babu et al 2018	doi.org/10.1038/nbt.4024
NANC	P69856	Periplasm	7.96066	G	1	1	1	3.15374	OM	misannotation in STEPdb	Matching annotation from Babu et al 2018	doi.org/10.1038/nbt.4024
RSXG	P77285	Periplasm	7.69711	G	2	2	2	-1.16469	IM	misannotation in STEPdb	Matching annotation from Babu et al 2018	doi.org/10.1038/nbt.4024
YCHO	P39165	Periplasm	6.71739	G	1	1	1	2.01156	OM	misannotation in STEPdb	Similarity to known OMP (invasin)	UniProt
YDIY	P76206	Periplasm	8.01051	G	1	1	1	2.51889	OM	misannotation in STEPdb	Matching annotation from Babu et al 2018	doi.org/10.1038/nbt.4024
YEHR	P33354	OMLP	6.28745	I	2	2	2	-0.495323	IM	misannotation in STEPdb	Lol avoidance (IM retention) signal (GDK after lipidated C)	UniProt
YGIC	P0ADT5	Cytoplasm	6.85783	A	2	2	2	-0.562896	IM	misannotation in STEPdb	Interacts with Min systems and recruited to IM	doi.org/10.1074/mcp.M115.053603
YHAM	P42626	IM_integral	7.18579	B	3	3	3	0.734859	soluble	misannotation in STEPdb	Cytosolic, matching annotation from Babu et al 2018	doi.org/10.1038/nbt.4024
YIDQ	P0ADM4	IMLP	6.71627	E	1	1	1	3.50062	OM	misannotation in STEPdb	Lipoprotein without Lol avoidance, so OM	UniProt
YIID	P0ADQ2	IM_integral	7.04996	B	3	3	3	0.921371	soluble	misannotation in STEPdb	Cytosolic, matching annotation from Babu et al 2018	doi.org/10.1038/nbt.4024
YMBA	P0AB10	IMLP	7.55396	E	1	1	1	2.0066	OM	misannotation in STEPdb	Lipoprotein without Lol avoidance, so OM	UniProt
YNFB	P76170	Periplasm	7.37721	F3	1	1	1	3.5903	OM	misannotation in STEPdb	Matching annotation from Babu et al 2018	doi.org/10.1038/nbt.4024
INAA	P27294	Cytoplasm	7.22919	A	2	2	2	-0.673521	IM	misannotation in STEPdb (putative)	Putative LPS kinase; LPS biosynthesis occurs in IM	Ecocyc
PRC	P23865	IM_peri	7.54904	F2	3	3	3	1.16097	soluble	misannotation in STEPdb (putative)	Periplasmic, no membrane domain	doi.org/10.1038/s41467-017-01697-9
RATB	P52119	Cytoplasm	7.31554	A	2	2	2	-0.718634	IM	misannotation in STEPdb (putative)	Functional link to electron transport complex Rsx	doi.org/10.1038/s41586-018-0124-0
YCJN	P76042	OMLP	6.98219	I	2	2	2	-0.788759	IM	misannotation in STEPdb (putative)	Periplasmic component of ABC transporter; may be lipoprotein but then IM according to Lol signal (KEEN after C)	UniProt
YECR	P76308	OMLP	6.90583	I	3	3	3	1.29807	soluble	misannotation in STEPdb (putative)	Unclear if real lipoprotein	UniProt
DPS	P0ABT2	IM_cyto	8.80777	A, N, F1	1	1	1	2.37905	OM	missing annotation in STEPdb	OM location reported from OM protein extraction	doi.org/10.1128/AEM.72.1.956-959.2006
ENVC	P37690	Periplasm	7.70812	G	2	2	2	-0.832899	IM	missing annotation in STEPdb	Interacting with IM protein (FtsEX)	doi.org/10.1073/pnas.1107780108
FDOG	P32176	Periplasm	9.0643	G	2	2	2	-1.08513	IM	missing annotation in STEPdb	Interacting with IM protein (ABC transporter, FdoHI)	doi.org/10.1016/j.bbrep.2015.03.006
FHUD	P07822	Periplasm	6.61954	G	2	2	2	-0.626531	IM	missing annotation in STEPdb	Interacting with IM protein (ABC transporter, FhuBC)	doi.org/10.1128/JB.01539-09
LPTA	P0ADV1	Periplasm	7.26436	G	1	1	1	1.72088	OM	missing annotation in STEPdb	Interacting with OMP (LptD)	doi.org/10.1126/science.aar1886
NAPG	P0AAL3	Periplasm	6.28311	G	2	2	2	-0.747435	IM	missing annotation in STEPdb	Interacting with IM protein (NapGH)	doi.org/10.1042/bj20031115
PSTS	P0AG82	Periplasm	6.62524	G	2	2	2	-0.555963	IM	missing annotation in STEPdb	Interacting with IM protein (ABC transporter, PstABC)	doi.org/10.1042/BST20160026
RFAJ	P27129	Cytoplasm	8.00619	A	2	2	2	-1.58606	IM	missing annotation in STEPdb	Rfa pathway gene	UniProt
RFAS	P27126	Cytoplasm	7.72356	A	2	2	2	-0.376425	IM	missing annotation in STEPdb	Rfa pathway gene	UniProt
RFAY	P27240	Cytoplasm	7.94327	A	2	2	2	-1.46094	IM	missing annotation in STEPdb	Rfa pathway gene	UniProt
RFAZ	P27241	Cytoplasm	7.62087	A	2	2	2	-0.749229	IM	missing annotation in STEPdb	Rfa pathway gene	UniProt
RSEB	P0AFX9	Periplasm	7.51847	G	2	2	2	-0.512796	IM	missing annotation in STEPdb	Interacting with IM protein (RseA)	doi.org/10.1073/pnas.1019277108
SAPA	Q47622	Periplasm	7.25901	G	2	2	2	-0.44939	IM	missing annotation in STEPdb	Interacting with IM protein (ABC transporter)	UniProt
SEQA	P0AFY8	IM_cyto	8.2469	A, F1	1	1	1	2.44375	OM	missing annotation in STEPdb	OM location reported from sucrose gradient	doi.org/10.1016/S0300-9084(99)00212-6
TRXA	P0AA25	IM_cyto	7.08685	A, F1	1	1	1	4.23353	OM	missing annotation in STEPdb	Tranlocation and activity in periplasm reported	10.1073/pnas.95.18.10751
YBHP	P0AAW1	Cytoplasm	6.6203	A	2	2	2	-0.512415	IM	missing annotation in STEPdb	Functional relationship/co-evolution with integral IM FliR	doi.org/10.1073/pnas.0709671105
GLGA	P0A6U8	IM_cyto	7.74151	A, F1	1	1	1	2.00388	OM	missing annotation in STEPdb (putative)	Secreted in Chlamydia	doi.org/10.1371/journal.pone.0068764
MALM	P03841	Periplasm	7.44485	G	1	1	1	3.32387	OM	missing annotation in STEPdb (putative)	Probably working together with OMP LamB on maltose utilization	doi.org/10.1016/0022-2836(86)90127-0
TCDA	Q46927	IM_integral	6.9591	B	3	3	3	0.376342	soluble	missing annotation in STEPdb (putative)	Cytoplamic - both function and structure	doi.org/10.1371/journal.pone.0118606
BFR	P0ABD3	Cytoplasm	6.56905	A	2	2	2	-1.59906	IM
CSPC	P0A9Y6	Cytoplasm	6.43621	A, N	1	1	1	2.02623	OM
ISCR	P0AGK8	Cytoplasm	6.45308	A, N	2	2	2	-0.710877	IM
PANB	P31057	Cytoplasm	6.47312	A	1	1	1	2.41182	OM
PURL	P15254	Cytoplasm	7.0186	A	2	2	2	-2.21524	IM
RPMG	P0A7N9	Cytoplasm	7.82452	A, r	1	1	1	1.89418	OM
YBCH	P37325	Periplasm	7.22021	G	1	1	1	3.75009	OM
YBGI	P0AFP6	Cytoplasm	6.38259	A	2	2	2	-0.70531	IM
YBJQ	P0A8C1	Cytoplasm	7.24036	A	2	2	2	-0.738372	IM
YGCN	Q46904	Cytoplasm	6.13023	A	2	2	2	-0.836388	IM
YHET	P45524	Cytoplasm	7.22896	A	2	2	2	-0.964967	IM
YRBL	P64610	Cytoplasm	7.80032	A	2	2	2	-1.64533	IM
